# Alpha Spatial: Language-guided prediction of single-cell spatial gene expression from histology

**DOI:** 10.64898/2026.10.08.756444

**Authors:** Xi Yang, Ziyi Guo, Xuyuan Guo, Wan Wang, Bowen Bai, Xingran Liu, Chao Zhang, Yufei He, Yuncai Liu

## Abstract

Routine histology preserves tissue architecture but leaves its molecular organization largely unmeasured. Recovering this information requires learning across heterogeneous gene panels and constraining a biologically ill-posed morphology-to-expression mapping. Here we present Alpha Spatial (AS), a language-conditioned framework that predicts cell-level gene expression from histology while jointly learning from different tissues and panels. Matched biological context improved prediction over omitted context, whereas incompatible context reduced accuracy. Multi-tissue learning further improved breast-tissue prediction, and AS outperformed the evaluated methods while preserving molecular-state organization. In breast cancer, AS recovered *POSTN*-associated stromal programmes and HER2-associated molecular and spatial differences. Exploratory patient-level analyses identified a *CXCL14*-associated spatial state whose abundance was associated with non-response to trastuzumab-containing treatment and larger residual invasive tumours. These findings establish a framework for reusing heterogeneous molecular observations to investigate tissue organization and treatment-associated microenvironments in archived histology.
