## Supplemental Table 1 for "Alpha Spatial: Language-guided prediction of single-cell spatial gene expression from histology"

### Sheet: Sheet1
sample	size	discription	website
FFPE_Human_Brain_Cancer_Data_with_Human_Immuno_Oncology_Profiling_Panel_and_Custom_Add_on	1	Glioblastoma Multiforme	https://www.10xgenomics.com/cn/datasets/ffpe-human-brain-cancer-data-with-human-immuno-oncology-profiling-panel-and-custom-add-on-1-standard
FFPE_Human_Breast_Cancer_with_5K_Human_Pan_Tissue_and_Pathways_Panel_plus_100_Custom_Genes	1	Breast cancer	https://www.10xgenomics.com/datasets/xenium-prime-ffpe-human-breast-cancer
FFPE_Human_Breast_using_the_Entire_Sample_Area	1	Replicate 1	https://www.10xgenomics.com/datasets/ffpe-human-breast-using-the-entire-sample-area-1-standard
FFPE_Human_Breast_with_Custom_Add_on_Panel	2	Tissue sample 1 2	https://www.10xgenomics.com/datasets/ffpe-human-breast-with-custom-add-on-panel-1-standard
FFPE_Human_Cervical_Cancer_with_5K_Human_Pan_Tissue_and_Pathways_Panel_plus_100_Custom_Genes	1	Cervical cancer	https://www.10xgenomics.com/datasets/xenium-prime-ffpe-human-cervical-cancer
FFPE_Human_Colorectal_Cancer_Data_with_Human_Immuno-Oncology_Profiling_Panel_and_Custom_Add-on	1	Colorectal cancer	https://www.10xgenomics.com/datasets/ffpe-human-colorectal-cancer-data-with-human-immuno-oncology-profiling-panel-and-custom-add-on-1-standard
FFPE_Human_Lung_Cancer_Data_with_Human_Immuno-Oncology_Profiling_Panel_and_Custom_Add-on	1	Lung cancer	https://www.10xgenomics.com/datasets/ffpe-human-lung-cancer-data-with-human-immuno-oncology-profiling-panel-and-custom-add-on-1-standard
FFPE_Human_Ovarian_Cancer_Data_with_Human_Immuno-Oncology_Profiling_Panel_and_Custom_Add-on	1	Ovarian cancer	https://www.10xgenomics.com/datasets/ffpe-human-ovarian-cancer-data-with-human-immuno-oncology-profiling-panel-and-custom-add-on-1-standard
FFPE_Human_Ovarian_Cancer_with_5K_Human_Pan_Tissue_and_Pathways_Panel_plus_100_Custom_Genes	1	Ovarian cancer	https://www.10xgenomics.com/datasets/xenium-prime-ffpe-human-ovarian-cancer
FFPE_Human_Pancreas_with_Xenium_Multimodal_Cell_Segmentation	1	Pancreas	https://www.10xgenomics.com/datasets/ffpe-human-pancreas-with-xenium-multimodal-cell-segmentation-1-standard
FFPE_Human_Pancreatic_Ductal_Adenocarcinoma_Data_with_Human_Immuno-Oncology_Profiling_Panel	1	Ductal adenocarcinoma	https://www.10xgenomics.com/datasets/ffpe-human-ductal-adenocarcinoma-data-with-human-immuno-oncology-profiling-panel-1-standard
Human_Bone_and_Bone_Marrow_Data_with_Custom_Add_on_Panel	3	Acute Lymphoid Leukemia Bone Marrow/Non-diseased Bone Marrow/Non-diseased Femur Bone	https://www.10xgenomics.com/datasets/human-bone-and-bone-marrow-data-with-custom-add-on-panel-1-standard
Human_Colon_Preview_Data_Xenium_Human_Colon_Gene_Expression_Panel	2	Non-diseased, pre-designed panel/Cancer, pre-designed + add-on panel	https://www.10xgenomics.com/datasets/human-colon-preview-data-xenium-human-colon-gene-expression-panel-1-standard
Human_Heart_Data_with_Xenium_Human_Multi_Tissue_and_Cancer_Panel	1	Non-diseased	https://www.10xgenomics.com/datasets/human-heart-data-xenium-human-multi-tissue-and-cancer-panel-1-standard
Human_Kidney_Preview_Data_Xenium_Human_Multi_Tissue_and_Cancer_Panel	2	Non-diseased Kidney,Kidney Cancer (PRCC)	https://www.10xgenomics.com/datasets/human-kidney-preview-data-xenium-human-multi-tissue-and-cancer-panel-1-standard
Human_Liver_Data_with_Xenium_Human_Multi-Tissue_and_Cancer_Panel	2	Non-diseased,Liver cancer	https://www.10xgenomics.com/datasets/human-liver-data-xenium-human-multi-tissue-and-cancer-panel-1-standard
Human_Skin_Data_with_Xenium_Human_Multi_Tissue_and_Cancer_Panel	2	Sample 1,Sample 2	https://www.10xgenomics.com/datasets/human-skin-data-xenium-human-multi-tissue-and-cancer-panel-1-standard
Human_Skin_Preview_Data_Xenium_Human_Skin_Gene_Expression_Panel	1	Melanoma, pre-designed panel	https://www.10xgenomics.com/datasets/human-skin-preview-data-xenium-human-skin-gene-expression-panel-1-standard
Human_Skin_Preview_Data_Xenium_Human_Skin_Gene_Expression_Panel_with_Custom_Add_On	1	Melanoma, pre-designed panel with add-on	https://www.10xgenomics.com/datasets/human-skin-preview-data-xenium-human-skin-gene-expression-panel-add-on-1-standard
Human_Tonsil_Data_with_Xenium_Human_Multi-Tissue_and_Cancer_Panel	2	Reactive follicular hyperplasia,Follicular lymphoid hyperplasia	https://www.10xgenomics.com/datasets/human-tonsil-data-xenium-human-multi-tissue-and-cancer-panel-1-standard
Pancreatic_Cancer_with_Xenium_Human_Multi-Tissue_and_Cancer_Panel	1	Adenocarcinoma	https://www.10xgenomics.com/datasets/pancreatic-cancer-with-xenium-human-multi-tissue-and-cancer-panel-1-standard
Post_Xenium_Technical_Note_Xenium_v1_and_Xenium_Prime_5K_for_FFPE_Human_Lung_Cancer	2	Experiment 1, Xenium v1,Experiment 2, Xenium Prime 5K	https://www.10xgenomics.com/datasets/xenium-human-lung-cancer-post-xenium-technote
Preview_Data_FFPE_Human_Lung_Cancer_with_Xenium_Multimodal_Cell_Segmentation	1	Lung Cancer (Adenocarcinoma)	https://www.10xgenomics.com/datasets/preview-data-ffpe-human-lung-cancer-with-xenium-multimodal-cell-segmentation-1-standard
Preview_Data_FFPE_Human_Lymph_Node_with_5K_Pan_Tissue_and_Pathways_Panel	1	Lymph Node	https://www.10xgenomics.com/datasets/preview-data-xenium-prime-gene-expression
Preview_Data_FFPE_Human_Prostate_Adenocarcinoma_with_5K_Human_Pan_Tissue_and_Pathways_Panel	1	Prostate adenocarcinoma	https://www.10xgenomics.com/datasets/xenium-prime-ffpe-human-prostate
Preview_Data_FFPE_Human_Skin_Primary_Dermal_Melanoma_with_5K_Human_Pan_Tissue_and_Pathways_Panel	1	Skin melanoma	https://www.10xgenomics.com/datasets/xenium-prime-ffpe-human-skin
Xenium_FFPE_Human_Breast_with_Custom_Add_on_Panel	1	Tissue sample 1 (IDC)	https://www.10xgenomics.com/datasets/xenium-ffpe-human-breast-with-custom-add-on-panel-1-standard
Xenium_In_Situ_Gene_and_Protein_Expression_data_for_FFPE_Human_Renal_Cell_Carcinoma	1	Renal cell carcinoma	https://www.10xgenomics.com/datasets/xenium-protein-ffpe-human-renal-carcinoma
Xenium_v1_Human_Breast_FFPE_with_Biomarkers_Housekeeping_Genes_Custom_Panel	12	Section 1 top,Section 1 middle,Section 1 bottom,Section 2 top,Section 2 middle,Section 2 bottom,Section 3 top,Section 3 middle,Section 3 bottom,Section 4 top,Section 4 middle,Section 4 bottom	https://www.10xgenomics.com/datasets/xenium-ffpe-human-breast-biomarkers
